# Stress-induced dendritic branching in *C. elegans* requires both common arborization effectors and stress-responsive molecular pathways

**DOI:** 10.1101/808337

**Authors:** Rebecca J. Androwski, Nadeem Asad, Janet G. Wood, Allison Hofer, Steven Locke, Cassandra M. Smith, Becky Rose, Nathan E. Schroeder

## Abstract

Stress influences the shape of dendritic arbors in neurons. During the stress-induced dauer stage of *Caenorhabditis elegans*, the IL2 neurons arborize to cover the anterior body wall. In contrast, the FLP neurons arborize to cover the anterior body wall during non-dauer development. Previous work showed that the membrane-bound receptor DMA-1 regulates FLP branching as part of a larger protein complex. Using forward genetics, we show that the IL2 neurons also use the DMA-1 complex to regulate branching. To understand the coordination of the IL2s and FLPs we conducted a time-course examination of FLPs and found previously undescribed branching patterns indicating a neighborhood effect wherein the FLPs and IL2s in the anterior have differential branching compared to the more posteriorly located PVD arborizing neurons. To determine how the IL2s and FLPs differentially regulate branching, we examined several regulators of DMA-1 localization. We show that the unfolded protein response sensor IRE-1, required for FLP branching, is only required for dauer-specific branching at elevated temperatures. Interestingly, we found that *ire-1* mutants have broad, organism-wide temperature-dependent effects on dauer remodeling, suggesting a previously undescribed role for IRE-1 in phenotypic plasticity. We also found that defects in other regulators of dauer remodeling including DAF-16/FOXO, DAF-9/Cytochrome P450, and DAF-18/PTEN are required for proper IL2 arborization, but dispensable for FLP branching. Interestingly, we find that TOR adaptor protein DAF-15/RAPTOR is both required for promoting IL2 branching and inhibiting precocious development of the FLPs. Our results demonstrate specific genotypic by environmental interactions regulating dendrite arborization.

**SIGNIFICANCE STATEMENT:** Neurons have extensions called dendrites that receive information. Dendrites are often elaborately shaped with many branches. Adverse stress can reduce branching in some neurons, while increasing it in others. How stress can cause some neurons to change shape is unclear. We previously found a set of neurons in the head of the well-studied roundworm *C. elegans* that undergo reversible branching following exposure to specific adverse environmental conditions. Using various genetic tools, we find that branching in these neurons is controlled by a combination of branching genes common to many neuron types and others that only regulate branching in stress-responsive neurons. Our data demonstrate how experiencing stress acts through genetics pathways to cause changes to specific neurons.
