## Supplemental Table 1 for "Stress-induced dendritic branching in *C. elegans* requires both common arborization effectors and stress-responsive molecular pathways"

### Sheet: Sheet1
Table S1. C. elegans strains used in this study
Strain	Genotype	Source
N2	wild type	CGC
PT2660	myIs13[klp-6p(0.8kb)::gfp + pBx] III	Schroeder et al. 2013 (2)
PT2762	myIs14[klp-6p(0.8kb)::gfp + pBx] V	Schroeder et al. 2013 (2)
CF702	muIs32[mec-7p::gfp]	CGC
TV8545	wyEx3282[dma-1p::dma-1::gfp::SL2:: mcherry(fosmid)]; pha-1(e2123 ts)	Liu et al. 2012 (3)
NES254	dma-1(cbc1) I; myIs13[klp-6p::gfp+pBx] III	mutagenesis
NES103	dma-1(tm5159) I; myIs13[klp-6p::gfp+pBx] III	cross
NES120	dma-1(cbc1) I; myIs13[klp-6p::gfp+pBx] III; cbcEx30[klp-6p(800bp)::dma-1+unc-122::rfp]	transgenic line
NES121	dma-1(cbc1) I; myIs13[klp-6p::gfp+pBx] III; cbcEx31[klp-6p(800bp)::dma-1+unc-122::rfp]	transgenic line
NES122	dma-1(cbc1) I; myIs13[klp-6p::gfp+pBx] III; cbcEx32[klp-6p(800bp)::dma-1+unc-122::rfp]	transgenic line
NES139	myIs13[klp-6p::gfp+pBx] III; cbcEx31[klp-6p(800bp)::dma-1+unc-122::rfp]	cross
EG1020	bli-6(sc16) IV; dpy-11(e224) V; lon-2(e678) X	CGC
EG1000	dpy-5(e61) I;rol-6(e187) II;lon-1(e1820) III	CGC
NES266	myIs13[klp-6p::gfp] III; sax-7(nj48) IV	cross
TH502	unc-119(ed3) III;ddIs290 [sax-7::TY1::Egfp::3xFLAG(92C12) + unc-119(+)]	CGC
NES189	myIs13[klp-6p::gfp] III; sax-7(nj48) IV; cbcEx44 [dpy-7p::sax-7s + ccrfp]	transgenic line
NES231	myIs13[klp-6p::gfp] III; sax-7(nj48) IV; cbcEx71[dpy-7p::sax-7s + ccrfp]	transgenic line
NES112	mnr-1(wy758) V;myIs13[klp-6p::gfp+pBx] III	cross
NES190	myIs13[klp-6p::gfp+pBx] III; mnr-1(wy758) V; cbcEx45[dpy-7p::mnr-1a + ccrfp]	transgenic line
NES215	myIs13[klp-6p::gfp+pBx] III; mnr-1(wy758) V; cbcEx62[dpy-7p::mnr-1a + ccrfp]	transgenic line
NES216	myIs13[klp-6p::gfp+pBx] III; mnr-1(wy758) V; cbcEx63[dpy-7p::mnr-1a + ccrfp]	transgenic line
NES108	lect-2(ok2617) II; myIs13[klp-6p::gfp+pBx] III	cross
NES221	lect-2(ok2617) II; myIs13[klp-6p::gfp+pBx] III; cbcEx67[myo-3p::lect-2+ccrfp]	transgenic line
NES234	lect-2(ok2617) II; myIs13[klp-6p::gfp+pBx] III; cbcEx72[myo-3p::lect-2+ccrfp]	transgenic line
NES222	muIs32[mec-7p::gfp]; cbcEx68[mec-4p::dma-1]	transgenic line
NES107	rab-10(ok1494) I; myIs13[klp-6p::gfp+pBx] III	cross
NES173	exoc-8(ok2523) I; myIs13[klp-6p::gfp+pBx] III	cross
NES220	rab-8(tm2526) I; myIs13[klp-6p::gfp+pBx] III	cross
NES251	rab-35(b1013) III; myIs14[klp-6p::gfp+pBx] V	cross
NES227	ire-1(v33) II; myIs13[klp-6p::gfp+pBx] III	cross
NES247	ire-1(v33) II; daf-2 (e1370) III; myIs14[klp-6p::gfp+pBx] V	cross
NES233	daf-2(e1370) III; myIs14[klp-6p::gfp+pBx] V	cross
NES159	myIs13[klp-6p::gfp+pBx] III; gst-4 & msp-38(ok2358) IV	cross
NES160	myIs13[klp-6p::gfp+pBx] III; tps-1(ok373) X	cross
NES161	myIs13[klp-6p::gfp+pBx] III; skr-5(ok3068) V	cross
NES164	xbp-1(zc12) III; myIs14[klp-6p::gfp+pBx] V	cross
NES167	myIs13[klp-6p::gfp + pBx] III; F47F2.1(gk1140) X	cross
NES106	daf-16(m27) I; daf-7(e1372) myIs13[klp-6p::gfp+pBx] III	cross
NES236	daf-16(m27) I; daf-7(e1372) myIs13[klp-6p::gfp+pBx] III; cbcEx73 [klp-6p(0.8kb)::daf-16+ccrfp]	transgenic line
NES264	daf-16(m27) I; daf-7(e1372) myIs13[klp-6p::gfp+pBx] III; cbcEx79 [klp-6p(0.8kb)::daf-16+ccrfp]	transgenic line
NES27	daf-7(e1372) myIs13[klp-6p::gfp+pBx] III	cross
NES232	daf-7(e1372) myIs13[klp-6p::gfp] III; daf-18(e1375) IV	cross
NES263	daf-7(e1372) III; daf-18(e1375) IV; muIs32[mec-7p::gfp]	cross
NES233	daf-2(e1370) III; myIs14[klp-6p::gfp+pBx] V	cross
NES76	myIs13[klp-6p::gfp+pBx] III; daf-9(m540) X	cross
NES176	daf-9(m540) X; muIs32[mec-7p::gfp]	cross
NES57	daf-15(m81) unc-22(s7)/nT1 IV; myIs13[klp-6p::gfp+pBx] III	cross
NES237	daf-15(m81) unc-22(s7)/nT1 IV; muIs32[mec-7p::gfp]	cross
