## Supplemental Table 2 for "Stress-induced dendritic branching in *C. elegans* requires both common arborization effectors and stress-responsive molecular pathways"

### Sheet: Sheet1
Table S2. Plasmids and primers used in this study
Plasmid	Description	Primers (5' - 3')	Source
pRA1	klp-6p(800bp)::dma-1	klp-6p F bkbn - TAGCATTCGTAGAATTCCAAC	amplified from the klp-6p(800bp)::gfp plasmid as published in Schroeder et al. 2013 (2)
		klp-6p R bkbn - ACTCATTTTTTCTACCGGTACC	amplified from the klp-6p(800bp)::gfp plasmid as published in Schroeder et al. 2013 (2)
		dma-1 F Insert - ccggtagaaaaaatgagtGCCTTCTCATGGTGTTTTG	amplified from Fosmid WRM069bC01
		dma-1 R insert - ggaattctacgaatgctaTTAAATGCCAAAATAGGATG	amplified from Fosmid WRM069bC01
pRA2	klp-6p(800bp)::daf-16a	klp-6p F bkbn - TAGCATTCGTAGAATTCCAACTGAGC	amplified from the klp-6p(800bp)::gfp plasmid as published in Schroeder et al. 2013 (2)
		klp-6p R bkbn - ACTCATTTTTTCTACCGGTACCC	amplified from the klp-6p(800bp)::gfp plasmid as published in Schroeder et al. 2013 (2)
		daf-16a F Insert - TACCGGTAGAAAAAATGAGTatgaacgactcaatagacga	amplified from the pGM59 as published in Monsalve et al. 2018 (4)
		daf-16a R Insert - TTGGAATTCTACGAATGCTAttacaaatcaaaatgaatatgctgc	amplified from the pGM59 as published in Monsalve et al. 2018 (4)
pRA3	myo-3p::lect-2	lect-2 F bkbn - ccaaaggacccaaaggtatg	amplified from Pttx-3::lect-2, see Díaz-Balzac et al. 2016 (5)
		lect-2 R bkbn - cgtatccatcgttgtgagtg	amplified from Pttx-3::lect-2, see Díaz-Balzac et al. 2016 (5)
		myo-3p F insert - cactcacaacgatggatacgttctagatggatctagtggtc	amplified from Fosmid WRM0613aA06
		myo-3p R insert - catacctttgggtcctttggcgccctgaatctaatgcatc	amplified from Fosmid WRM0613aA06
pRA4	mec-4p::dma-1	dma-1 R bkbn - GCATGCCTGCAGGTCGACT	amplified from pRA1
		dma-1 R bkbn - AGCGTATCCATCGTTGTGAGTG	amplified from pRA1
		mec-4p F Insert - CACTCACAACGATGGATACGCTACAAGCTCAAATACAATAC	amplified from Fosmid WRM0628aF06
		mec-4p R Insert - AGTCGACCTGCAGGCATGCCTATAACTTGATAGCGAT	amplified from Fosmid WRM0628aF06
pRP13	pdpy-7::sax-7cDNA short		see Pocock et al. 2008 (6)
	Pdpy-7::mnr-1a		see Salzberg et al. 2013 (7)
